# Dominant *RDH12*-retinitis pigmentosa impairs photoreceptor development and cone function in retinal organoids

**DOI:** 10.1101/2024.12.11.627489

**Authors:** Cécile Méjécase, Ya Zhou, Nicholas Owen, Pablo Soro-Barrio, Riccardo Cheloni, Neelima Nair, Hajrah Sarkar, Lyes Toualbi, Mariya Moosajee

## Abstract

Retinal dehydrogenase 12 (RDH12) is a photoreceptor NADPH-dependent retinal reductase enzyme, converting all-*trans*-retinal to all-*trans*-retinol. Heterozygous variants in *RDH12* cause a rare autosomal dominant (AD) retinitis pigmentosa. As no disease models exist, we generated human induced pluripotent stem cell derived retinal organoids (RO) from a *RDH12-*AD patient (with pathogenic c.759del p.(Phe254Leufs*24) variant), alongside a healthy control (WT). *RDH12-*AD RO exhibited correct localisation of RDH12 to the photoreceptor inner segments up to week 44; transmission electron microscopy at week 37 showed photoreceptors were less abundant and shorter in length compared to WT. Visual cone function, retinol biosynthesis and the vitamin A pathway were also highly disrupted at week 44. Our study is the first to describe a *RDH12*-AD disease model with pathology at later stages of photoreceptor differentiation, in keeping with the milder disease course seen in humans. It provides insights into the aetiology and possible targets for future therapeutic development.
