## Supplementary Table S1 for "Dominant *RDH12*-retinitis pigmentosa impairs photoreceptor development and cone function in retinal organoids"

### Sheet: Supplementary Table S1
Supplementary Table S1 : Primary and secondary antibodies.
Product	Reference	Company	RRID	Dilution
CRX MAB (M02), CLONE 4G11 (mouse)	H00001406-M02	Abnova	RRID:AB_606098	1:800
Rhodopsin Rho4D2 (mouse)	ab98887	Abcam	RRID:AB_10696805	1:500
L/M opsin (rabbit)	AB5405	Sigma	RRID:AB_177456	1:500
RECOVERIN (rabbit)	AB5585	Sigma	RRID:AB_2253622	1:500
RDH12 (rabbit)	13289-3-AP	Proteintech	RRID:AB_2178131	1:100
Alexa Fluor 647 goat anti-rabbit IgG (H+L)	A21244	Invitrogen	RRID:AB_2535812	1:500
Alexa Fluor 488 goat anti-mouse IgG (H+L)	A11001	Invitrogen	RRID:AB_2534069	1:500
