## Supplementary Table S2 for "Dominant *RDH12*-retinitis pigmentosa impairs photoreceptor development and cone function in retinal organoids"

### Sheet: Supplementary Table S2
Supplementary Table S2: Gene ontology (GO) over-represented in RDH12-AD retinal organoids.
ID	Description	GeneRatio	BgRatio	pvalue	p.adjust	qvalue	Count	effect	size
GO:0001786	phosphatidylserine binding	15/1842	61/18432	7.787024e-04	1.934672e-02	1.765595e-02	15	0.9004127	0.008143322
GO:0003779	actin binding	67/1842	439/18432	2.915647e-04	9.428174e-03	8.604219e-03	67	0.4234296	0.036373507
GO:0004890	GABA-A receptor activity	8/1842	19/18432	2.694324e-04	9.428174e-03	8.604219e-03	8	1.4382389	0.004343105
GO:0005003	ephrin receptor activity	7/1842	19/18432	1.678655e-03	3.404819e-02	3.107262e-02	7	1.3047075	0.003800217
GO:0005096	GTPase activator activity	47/1842	275/18432	1.768763e-04	7.133134e-03	6.509749e-03	47	0.5366129	0.025515744
GO:0005178	integrin binding	31/1842	156/18432	1.467524e-04	6.804110e-03	6.209479e-03	31	0.6873675	0.016829533
GO:0005201	extracellular matrix structural constituent	38/1842	173/18432	2.426303e-06	2.898084e-04	2.644812e-04	38	0.7875309	0.020629750
GO:0005216	ion channel activity	90/1842	446/18432	5.494266e-11	5.906335e-08	5.390164e-08	90	0.7027271	0.048859935
GO:0005230	extracellular ligand-gated ion channel activity	16/1842	74/18432	2.284850e-03	4.093689e-02	3.735929e-02	16	0.7717600	0.008686211
GO:0005231	excitatory extracellular ligand-gated ion channel activity	14/1842	56/18432	9.678945e-04	2.213801e-02	2.020331e-02	14	0.9169420	0.007600434
GO:0005237	inhibitory extracellular ligand-gated ion channel activity	8/1842	15/18432	3.309374e-05	2.223486e-03	2.029169e-03	8	1.6746277	0.004343105
GO:0005244	voltage-gated ion channel activity	43/1842	201/18432	1.151332e-06	1.547103e-04	1.411897e-04	43	0.7611316	0.023344191
GO:0005245	voltage-gated calcium channel activity	12/1842	44/18432	9.631781e-04	2.213801e-02	2.020331e-02	12	1.0039534	0.006514658
GO:0005249	voltage-gated potassium channel activity	25/1842	99/18432	1.001361e-05	8.280482e-04	7.556827e-04	25	0.9269923	0.013572204
GO:0005253	anion channel activity	21/1842	91/18432	2.005460e-04	7.699534e-03	7.026649e-03	21	0.8368993	0.011400651
GO:0005254	chloride channel activity	17/1842	78/18432	1.543606e-03	3.232689e-02	2.950175e-02	17	0.7797409	0.009229099
GO:0005261	cation channel activity	67/1842	346/18432	8.429008e-08	1.812237e-05	1.653860e-05	67	0.6614902	0.036373507
GO:0005262	calcium channel activity	25/1842	119/18432	2.550171e-04	9.428174e-03	8.604219e-03	25	0.7429887	0.013572204
GO:0005267	potassium channel activity	26/1842	122/18432	1.519057e-04	6.804110e-03	6.209479e-03	26	0.7573118	0.014115092
GO:0005484	SNAP receptor activity	10/1842	37/18432	2.703199e-03	4.763834e-02	4.347509e-02	10	0.9949035	0.005428882
GO:0005518	collagen binding	17/1842	69/18432	3.484921e-04	1.012511e-02	9.240246e-03	17	0.9023432	0.009229099
GO:0005539	glycosaminoglycan binding	41/1842	237/18432	3.427706e-04	1.012511e-02	9.240246e-03	41	0.5487483	0.022258415
GO:0005545	1-phosphatidylinositol binding	6/1842	15/18432	2.230783e-03	4.064563e-02	3.709349e-02	6	1.3869456	0.003257329
GO:0008017	microtubule binding	50/1842	271/18432	1.438979e-05	1.104930e-03	1.008367e-03	50	0.6131405	0.027144408
GO:0008020	G protein-coupled photoreceptor activity	7/1842	15/18432	3.069638e-04	9.428174e-03	8.604219e-03	7	1.5410963	0.003800217
GO:0008195	phosphatidate phosphatase activity	7/1842	14/18432	1.791578e-04	7.133134e-03	6.509749e-03	7	1.6100892	0.003800217
GO:0008331	high voltage-gated calcium channel activity	6/1842	11/18432	2.928738e-04	9.428174e-03	8.604219e-03	6	1.6971005	0.003257329
GO:0008503	benzodiazepine receptor activity	6/1842	11/18432	2.928738e-04	9.428174e-03	8.604219e-03	6	1.6971005	0.003257329
GO:0009881	photoreceptor activity	7/1842	17/18432	7.750330e-04	1.934672e-02	1.765595e-02	7	1.4159332	0.003800217
GO:0015026	coreceptor activity	12/1842	48/18432	2.185946e-03	4.051538e-02	3.697462e-02	12	0.9169420	0.006514658
GO:0015079	potassium ion transmembrane transporter activity	35/1842	158/18432	4.887196e-06	4.378113e-04	3.995497e-04	35	0.7959894	0.019001086
GO:0015085	calcium ion transmembrane transporter activity	25/1842	135/18432	1.764511e-03	3.509741e-02	3.203014e-02	25	0.6168374	0.013572204
GO:0015103	inorganic anion transmembrane transporter activity	28/1842	159/18432	2.125971e-03	4.009506e-02	3.659104e-02	28	0.5665367	0.015200869
GO:0015108	chloride transmembrane transporter activity	22/1842	107/18432	7.918657e-04	1.934672e-02	1.765595e-02	22	0.7214500	0.011943540
GO:0015267	channel activity	93/1842	494/18432	1.222364e-09	4.877838e-07	4.451550e-07	93	0.6333003	0.050488599
GO:0015276	ligand-gated ion channel activity	28/1842	146/18432	5.480067e-04	1.436847e-02	1.311277e-02	28	0.6518342	0.015200869
GO:0015631	tubulin binding	63/1842	375/18432	2.653828e-05	1.901910e-03	1.735697e-03	63	0.5194450	0.034201954
GO:0016917	GABA receptor activity	9/1842	22/18432	1.446148e-04	6.804110e-03	6.209479e-03	9	1.4094185	0.004885993
GO:0022803	passive transmembrane transporter activity	93/1842	495/18432	1.361257e-09	4.877838e-07	4.451550e-07	93	0.6312781	0.050488599
GO:0022824	transmitter-gated ion channel activity	15/1842	65/18432	1.563719e-03	3.232689e-02	2.950175e-02	15	0.8368993	0.008143322
GO:0022832	voltage-gated channel activity	43/1842	201/18432	1.151332e-06	1.547103e-04	1.411897e-04	43	0.7611316	0.023344191
GO:0022834	ligand-gated channel activity	28/1842	146/18432	5.480067e-04	1.436847e-02	1.311277e-02	28	0.6518342	0.015200869
GO:0022835	transmitter-gated channel activity	15/1842	65/18432	1.563719e-03	3.232689e-02	2.950175e-02	15	0.8368993	0.008143322
GO:0022836	gated channel activity	70/1842	341/18432	3.608064e-09	9.696672e-07	8.849251e-07	70	0.7198491	0.038002172
GO:0022843	voltage-gated cation channel activity	37/1842	151/18432	1.899444e-07	3.403171e-05	3.105758e-05	37	0.8968744	0.020086862
GO:0022851	GABA-gated chloride ion channel activity	7/1842	13/18432	9.804437e-05	5.504920e-03	5.023829e-03	7	1.6841971	0.003800217
GO:0030020	extracellular matrix structural constituent conferring tensile strength	11/1842	41/18432	1.795681e-03	3.509741e-02	3.203014e-02	11	0.9875596	0.005971770
GO:0030297	transmembrane receptor protein tyrosine kinase activator activity	6/1842	14/18432	1.461256e-03	3.205816e-02	2.925650e-02	6	1.4559385	0.003257329
GO:0030553	cGMP binding	7/1842	15/18432	3.069638e-04	9.428174e-03	8.604219e-03	7	1.5410963	0.003800217
GO:0030695	GTPase regulator activity	75/1842	488/18432	1.044126e-04	5.504920e-03	5.023829e-03	75	0.4304091	0.040716612
GO:0042577	lipid phosphatase activity	7/1842	14/18432	1.791578e-04	7.133134e-03	6.509749e-03	7	1.6100892	0.003800217
GO:0043015	gamma-tubulin binding	10/1842	34/18432	1.342807e-03	3.007329e-02	2.744510e-02	10	1.0794609	0.005428882
GO:0045296	cadherin binding	53/1842	333/18432	4.420322e-04	1.218422e-02	1.111941e-02	53	0.4653858	0.028773073
GO:0046873	metal ion transmembrane transporter activity	74/1842	436/18432	3.737874e-06	3.750341e-04	3.422587e-04	74	0.5296592	0.040173724
GO:0060589	nucleoside-triphosphatase regulator activity	75/1842	488/18432	1.044126e-04	5.504920e-03	5.023829e-03	75	0.4304091	0.040716612
GO:0072341	modified amino acid binding	20/1842	94/18432	8.582145e-04	2.050179e-02	1.871008e-02	20	0.7556738	0.010857763
GO:0098632	cell-cell adhesion mediator activity	13/1842	54/18432	2.099836e-03	4.009506e-02	3.659104e-02	13	0.8792017	0.007057546
GO:0098960	postsynaptic neurotransmitter receptor activity	19/1842	75/18432	1.075380e-04	5.504920e-03	5.023829e-03	19	0.9301872	0.010314875
GO:0099095	ligand-gated anion channel activity	10/1842	19/18432	3.837558e-06	3.750341e-04	3.422587e-04	10	1.6613825	0.005428882
GO:0099529	neurotransmitter receptor activity involved in regulation of postsynaptic membrane potential	17/1842	61/18432	6.788037e-05	4.292435e-03	3.917307e-03	17	1.0255758	0.009229099
GO:1904315	transmitter-gated ion channel activity involved in regulation of postsynaptic membrane potential	15/1842	58/18432	4.374243e-04	1.218422e-02	1.111941e-02	15	0.9508435	0.008143322
