## Supplementary Table S3 for "Dominant *RDH12*-retinitis pigmentosa impairs photoreceptor development and cone function in retinal organoids"

### Sheet: Supplementary Table S3
Supplementary Table S3: Retinal cell markers and stress-apoptosis genes are differentially expressed in mature RDH12-AD retinal organoids. * mean significantly differentially expressed.
id	baseMean	log2FoldChange	pvalue	padj	symbol	class	Retinal cell markers
ENSG00000008196	79.2351	0.890697	0.139323	0.362748	TFAP2B	Up	Amacrine cell markers
ENSG00000078328	44.0556	0.961129	0.127428	0.45045	RBFOX1	Up	Amacrine cell markers
ENSG00000101438	83.673	1.3696	0.0288293	0.126129	SLC32A1	Up	Amacrine cell markers
ENSG00000125869	1731.32	-0.392633	0.309924	0.571173	LAMP5	Down	Amacrine cell markers
ENSG00000128683	3053.15	0.00692201	0.978747	0.946961	GAD1	Up	Amacrine cell markers
ENSG00000134207	37.2221	1.4439	0.0359956	0.217135	SYT6	Up	Amacrine cell markers
ENSG00000136750	1631.66	1.40916	0.00144725	0.0157042	GAD2	Up*	Amacrine cell markers
ENSG00000137203	122.763	0.345534	0.332809	0.587573	TFAP2A	Up	Amacrine cell markers
ENSG00000144119	26.7683	-0.0967704	0.87424	1	C1QL2	Down	Amacrine cell markers
ENSG00000151834	847.323	0.648445	0.0695239	0.23445	GABRA2	Up	Amacrine cell markers
ENSG00000152578	2241.39	0.267179	0.339201	0.596914	GRIA4	Up	Amacrine cell markers
ENSG00000163630	2879.5	-0.110168	0.567477	0.767607	SYNPR	Down	Amacrine cell markers
ENSG00000164076	448.837	1.6365	1.32902e-06	5.87313e-05	CAMKV	Up*	Amacrine cell markers
ENSG00000176956	189.953	8.4131	9.92583e-30	1.21067e-26	LY6H	Up*	Amacrine cell markers
ENSG00000233452	202.458	0.899939	0.00267021	0.0235158	STXBP5-AS1	Up*	Amacrine cell markers
ENSG00000017427	255.741	-0.0470104	0.92502	0.927116	IGF1	Down	Bipolar cell markers
ENSG00000058404	508.721	0.715701	0.0253887	0.120682	CAMK2B	Up	Bipolar cell markers
ENSG00000106069	23093.1	-1.60173	2.58944e-10	2.96419e-08	CHN2	Down*	Bipolar cell markers
ENSG00000106565	148.64	0.0161921	0.949237	0.956467	TMEM176B	Up	Bipolar cell markers
ENSG00000113262	223.446	-0.156795	0.67283	0.822366	GRM6	Down	Bipolar cell markers
ENSG00000117154	468.136	-0.663651	0.0200888	0.103241	IGSF21	Down	Bipolar cell markers
ENSG00000123307	3446.15	-1.10355	5.16918e-07	2.81299e-05	NEUROD4	Down*	Bipolar cell markers
ENSG00000129673	382.82	0.249937	0.555672	0.747596	AANAT	Up	Bipolar cell markers
ENSG00000134160	5636.14	0.724523	0.508181	0.701887	TRPM1	Up	Bipolar cell markers
ENSG00000144771	95.1082	-0.912458	0.0185473	0.100768	LRTM1	Down	Bipolar cell markers
ENSG00000154975	390.971	-0.699506	0.0631723	0.225314	CA10	Down	Bipolar cell markers
ENSG00000161381	1345.75	-0.443272	0.0764132	0.252298	PLXDC1	Down	Bipolar cell markers
ENSG00000163618	6809.08	-0.605	0.00074186	0.00985332	CADPS	Down*	Bipolar cell markers
ENSG00000188133	361.357	-0.54412	0.0120284	0.0745967	TMEM215	Down	Bipolar cell markers
ENSG00000285162	172.863	-1.46642	2.42325e-05	0.000658049	CHN2	Down*	Bipolar cell markers
ENSG00000095464	2996.38	-1.50927	3.7831e-15	1.04164e-12	PDE6C	Down*	Cone cell markers
ENSG00000102076	3744.44	-30	1.02741e-44	8.81081e-41	OPN1LW	Down*	Cone cell markers
ENSG00000114124	1032.53	-1.97417	8.06116e-13	2.06107e-10	GRK7	Down*	Cone cell markers
ENSG00000114757	6259.03	-1.03659	0.000163206	0.00315928	PEX5L	Down*	Cone cell markers
ENSG00000120500	14023.9	-1.43817	2.21463e-08	1.52773e-06	ARR3	Down*	Cone cell markers
ENSG00000134183	3385.56	-1.49899	6.28937e-11	8.77006e-09	GNAT2	Down*	Cone cell markers
ENSG00000138472	18385.7	-1.49408	5.0042e-08	3.76299e-06	GUCA1C	Down*	Cone cell markers
ENSG00000139053	21073.4	-1.54118	1.00416e-12	2.01354e-10	PDE6H	Down*	Cone cell markers
ENSG00000147127	289.978	-1.64851	2.14342e-09	2.07356e-07	RAB41	Down*	Cone cell markers
ENSG00000155886	6409.2	-1.40299	4.48703e-05	0.00107896	SLC24A2	Down*	Cone cell markers
ENSG00000167083	8307.77	-1.44721	1.56742e-07	1.042e-05	GNGT2	Down*	Cone cell markers
ENSG00000170289	6534.14	-1.51428	1.18768e-06	4.93739e-05	CNGB3	Down*	Cone cell markers
ENSG00000182674	2984.31	-1.05513	3.46131e-07	1.87276e-05	KCNB2	Down*	Cone cell markers
ENSG00000198336	5197.34	-1.62526	3.93433e-08	4.03561e-06	MYL4	Down*	Cone cell markers
ENSG00000204091	379.218	-1.99724	3.5595e-11	5.22556e-09	TDRG1	Down*	Cone cell markers
ENSG00000006116	63.7811	0.259408	0.53062	0.735581	CACNG3	Up	Horizontal cell markers
ENSG00000100362	30.3968	0.174253	0.832234	0.845865	PVALB	Up	Horizontal cell markers
ENSG00000116147	1193.9	0.465053	0.237431	0.593013	TNR	Up	Horizontal cell markers
ENSG00000119547	2025.55	0.313108	0.360225	0.670248	ONECUT2	Up	Horizontal cell markers
ENSG00000131094	587.372	1.06566	0.00570661	0.044222	C1QL1	Up*	Horizontal cell markers
ENSG00000136842	273.992	0.431205	0.213023	0.462682	TMOD1	Up	Horizontal cell markers
ENSG00000153976	206.172	-0.122833	0.722595	0.850894	HS3ST3A1	Down	Horizontal cell markers
ENSG00000164309	196.336	0.185661	0.542562	0.729706	CMYA5	Up	Horizontal cell markers
ENSG00000167011	23.5091	1.25568	0.136689	0.625146	NAT16	Up	Horizontal cell markers
ENSG00000168546	155.906	0.941784	0.00638454	0.0480276	GFRA2	Up*	Horizontal cell markers
ENSG00000169856	157.248	0.0887882	0.835718	0.908163	ONECUT1	Up	Horizontal cell markers
ENSG00000169933	109.446	1.62358	0.00088381	0.0110592	FRMPD4	Up*	Horizontal cell markers
ENSG00000174469	5726.52	0.0672176	0.750593	0.870728	CNTNAP2	Up	Horizontal cell markers
ENSG00000205922	39.9157	0.390219	0.475606	0.979018	ONECUT3	Up	Horizontal cell markers
ENSG00000273706	118.973	-0.791393	0.041403	0.173262	LHX1	Down	Horizontal cell markers
ENSG00000122862	36.519	3.91438	0.000748016	0.0169097	SRGN	Up*	Microglia
ENSG00000158869	16.8089	3.71053	0.00381279	0.0763757	FCER1G	Up	Microglia
ENSG00000162511	5.50116	1.37005	0.379162	1	LAPTM5	Up	Microglia
ENSG00000163191	48.6774	2.92606	2.47086e-06	8.86247e-05	S100A11	Up*	Microglia
ENSG00000204287	15.3243	0.186498	0.846885	1	HLA-DRA	Up	Microglia
ENSG00000010278	4732.38	0.0600725	0.823633	0.931724	CD9	Up	Müller glia cells markers
ENSG00000026025	35140.2	0.325122	0.110273	0.318988	VIM	Up	Müller glia cells markers
ENSG00000079215	13468.2	-0.254064	0.428925	0.620553	SLC1A3	Down	Müller glia cells markers
ENSG00000091513	246925	-0.183403	0.421485	0.661354	TF	Down	Müller glia cells markers
ENSG00000107317	1160.7	0.161585	0.61945	0.926883	PTGDS	Up	Müller glia cells markers
ENSG00000114315	3851.12	-0.0871495	0.76348	0.877433	HES1	Down	Müller glia cells markers
ENSG00000117519	13526.9	0.308237	0.132817	0.341355	CNN3	Up	Müller glia cells markers
ENSG00000130203	13391.2	0.930992	0.128869	0.33484	APOE	Up	Müller glia cells markers
ENSG00000135821	27462.6	-0.0251813	0.920607	0.949342	GLUL	Down	Müller glia cells markers
ENSG00000140522	17464.6	-0.712111	0.00287433	0.0271437	RLBP1	Down*	Müller glia cells markers
ENSG00000148604	2746.92	0.466298	0.495046	0.781697	RGR	Up	Müller glia cells markers
ENSG00000156076	21855.4	-0.38478	0.159644	0.382099	WIF1	Down	Müller glia cells markers
ENSG00000162998	18850.2	-0.543069	0.0121569	0.0688996	FRZB	Down	Müller glia cells markers
ENSG00000166426	26311.9	-1.02156	6.13e-07	3.03977e-05	CRABP1	Down*	Müller glia cells markers
ENSG00000186439	204.573	-1.40846	0.00227858	0.022706	TRDN	Down*	Müller glia cells markers
ENSG00000091664	207.464	2.3688	0.00018134	0.0031201	SLC17A6	Up*	Retinal ganglion cell markers
ENSG00000100285	45.6284	0.678431	0.132358	0.53062	NEFH	Up	Retinal ganglion cell markers
ENSG00000104722	99.0311	1.94308	0.00229841	0.0221016	NEFM	Up*	Retinal ganglion cell markers
ENSG00000107105	1304.67	0.255084	0.33403	0.55271	ELAVL2	Up	Retinal ganglion cell markers
ENSG00000122012	47.1376	0.442341	0.54497	1	SV2C	Up	Retinal ganglion cell markers
ENSG00000124785	1411.55	-0.480507	0.107087	0.307124	NRN1	Down	Retinal ganglion cell markers
ENSG00000152128	52.2653	3.1459	7.73906e-07	5.72255e-05	TMEM163	Up*	Retinal ganglion cell markers
ENSG00000154277	3123.78	0.444601	0.180754	0.526173	UCHL1	Up	Retinal ganglion cell markers
ENSG00000157110	149.508	1.92147	0.00466641	0.0385093	RBPMS	Up*	Retinal ganglion cell markers
ENSG00000164330	43.7743	1.23555	0.0110752	0.0634489	EBF1	Up	Retinal ganglion cell markers
ENSG00000166006	204.206	0.86559	0.0562219	0.210894	KCNC2	Up	Retinal ganglion cell markers
ENSG00000185567	528.518	-0.00839754	0.972264	0.947827	AHNAK2	Down	Retinal ganglion cell markers
ENSG00000225783	2910.89	0.0871706	0.762506	0.876809	MIAT	Up	Retinal ganglion cell markers
ENSG00000236279	86.6871	1.2474	0.00218765	0.0212239	CLEC2L	Up*	Retinal ganglion cell markers
ENSG00000277586	2158.97	0.102214	0.821043	0.904753	NEFL	Up	Retinal ganglion cell markers
ENSG00000070729	5175.95	-0.21252	0.551374	0.899442	CNGB1	Down	Rod cell markers
ENSG00000078369	27784.7	0.82522	0.0455959	0.194266	GNB1	Up	Rod cell markers
ENSG00000104237	67240.5	-0.106446	0.760538	0.875915	RP1	Down	Rod cell markers
ENSG00000112619	26161.5	-0.502389	0.0596095	0.229325	PRPH2	Down	Rod cell markers
ENSG00000112706	22858	-0.189278	0.583939	0.800062	IMPG1	Down	Rod cell markers
ENSG00000114349	18347.6	0.407226	0.37222	0.602048	GNAT1	Up	Rod cell markers
ENSG00000116703	24697.4	-0.858669	0.00522145	0.0376126	PDC	Down*	Rod cell markers
ENSG00000127928	10158.5	0.331921	0.473453	0.701244	GNGT1	Up	Rod cell markers
ENSG00000129221	19229.5	-0.182199	0.595941	0.785374	AIPL1	Down	Rod cell markers
ENSG00000130561	9211	-0.193611	0.604816	0.733455	SAG	Down	Rod cell markers
ENSG00000132915	15148.8	0.0885817	0.840758	0.855888	PDE6A	Up	Rod cell markers
ENSG00000163914	25879.6	0.259728	0.664178	0.798067	RHO	Up	Rod cell markers
ENSG00000185527	7512.45	0.156511	0.737167	0.889461	PDE6G	Up	Rod cell markers
ENSG00000198515	384.315	1.3313	0.00154066	0.0161521	CNGA1	Up*	Rod cell markers
ENSG00000278570	4503.1	0.18584	0.651907	0.969912	NR2E3	Up	Rod cell markers
ENSG00000001460	468.56	-0.443246	0.0345509	0.148075	STPG1	Down	Stress/apoptosis
ENSG00000002330	3125.16	-0.169996	0.513097	0.871868	BAD	Down	Stress/apoptosis
ENSG00000003400	25.5998	1.54304	0.0156797	0.132331	CASP10	Up	Stress/apoptosis
ENSG00000042286	202.387	0.638554	0.00371344	0.032758	AIFM2	Up*	Stress/apoptosis
ENSG00000057663	2703.67	-0.248538	0.202215	0.45493	ATG5	Down	Stress/apoptosis
ENSG00000060339	1854.41	0.0889907	0.562335	0.764229	CCAR1	Up	Stress/apoptosis
ENSG00000064012	70.1996	0.260276	0.672345	0.820296	CASP8	Up	Stress/apoptosis
ENSG00000087088	222.708	0.706178	0.0683025	0.231399	BAX	Up	Stress/apoptosis
ENSG00000088808	723.117	-0.291623	0.345706	0.588196	PPP1R13B	Down	Stress/apoptosis
ENSG00000101460	1432.87	-0.571175	0.059576	0.215574	MAP1LC3A	Down	Stress/apoptosis
ENSG00000103429	2739.51	-0.181755	0.276621	0.526689	BFAR	Down	Stress/apoptosis
ENSG00000119682	1887.75	0.00384756	0.987752	0.988416	AREL1	Up	Stress/apoptosis
ENSG00000120159	1374.11	-0.0702638	0.632003	0.792282	CAAP1	Down	Stress/apoptosis
ENSG00000120471	68.8854	-0.0645039	0.876044	0.92743	TP53AIP1	Down	Stress/apoptosis
ENSG00000132906	399.589	-0.0884797	0.659097	0.798191	CASP9	Down	Stress/apoptosis
ENSG00000138794	888.218	-0.199366	0.388132	0.628758	CASP6	Down	Stress/apoptosis
ENSG00000140941	4143.47	-0.208883	0.470595	0.840323	MAP1LC3B	Down	Stress/apoptosis
ENSG00000145782	3621.1	0.204368	0.338775	0.59592	ATG12	Up	Stress/apoptosis
ENSG00000156709	707.995	-0.523698	0.0146519	0.0875237	AIFM1	Down	Stress/apoptosis
ENSG00000164305	5483.28	-0.0871461	0.523918	0.683818	CASP3	Down	Stress/apoptosis
ENSG00000165490	111.608	1.18111	0.033472	0.145924	DDIAS	Up	Stress/apoptosis
ENSG00000165806	472.352	-0.343485	0.135261	0.347146	CASP7	Down	Stress/apoptosis
ENSG00000165943	8983.91	-0.804057	1.51668e-10	2.10906e-08	MOAP1	Down*	Stress/apoptosis
ENSG00000166181	5815.41	0.0235002	0.81229	0.843706	API5	Up	Stress/apoptosis
ENSG00000171169	364.757	-0.139584	0.545026	0.742586	NAIF1	Down	Stress/apoptosis
ENSG00000171791	714.655	0.4888	0.0409863	0.174368	BCL2	Up	Stress/apoptosis
ENSG00000175197	1054.61	0.0336741	0.905491	1	DDIT3	Up	Stress/apoptosis
ENSG00000181652	22.8802	0.0696882	0.921132	1	ATG9B	Up	Stress/apoptosis
ENSG00000184990	1191.23	-0.013865	0.957034	0.957546	SIVA1	Down	Stress/apoptosis
ENSG00000197548	1419.54	-0.0310501	0.866441	0.872781	ATG7	Down	Stress/apoptosis
ENSG00000198925	1313.46	-0.256071	0.324763	0.586594	ATG9A	Down	Stress/apoptosis
