## Supplementary Table S4 for "Dominant *RDH12*-retinitis pigmentosa impairs photoreceptor development and cone function in retinal organoids"

### Sheet: Supplementary Table S4
Supplementary Table S4: Seventy-nine genes associated with inherited eye diseases are significantly differentially expressed in mature RDH12-AD retinal organoids. Genes highlight in grey are reported in two or more PanelApp subgroups. * mean significantly differentially expressed
id	baseMean	log2FoldChange	pvalue	padj	symbol	class	PanelApp subgroup
ENSG00000006611	128.363	1.42129	0.000950005	0.0116651	USH1C	Up*	Retinal dystrophy
ENSG00000011465	966.72	3.05656	0.00244625	0.0290836	DCN	Up*	Ocular malformations
ENSG00000011465	966.72	3.05656	0.00244625	0.0290836	DCN	Up*	Anterior segment developmental anomalies including glaucoma
ENSG00000038427	3524.21	2.57502	5.53057e-06	0.000191631	VCAN	Up*	Retinal dystrophy
ENSG00000043355	533.609	1.11183	0.000225785	0.00386221	ZIC2	Up*	Ocular malformations
ENSG00000043355	533.609	1.11183	0.000225785	0.00386221	ZIC2	Up*	Microphthalmia, Anophthalmia and Coloboma
ENSG00000047579	2038.69	-1.04002	3.38818e-05	0.000907874	DTNBP1	Down*	Albinism
ENSG00000048342	9146.53	-0.892896	0.00115791	0.0135857	CC2D2A	Down*	Ocular malformations
ENSG00000048342	9146.53	-0.892896	0.00115791	0.0135857	CC2D2A	Down*	Retinal dystrophy
ENSG00000048545	20983.9	-0.876262	0.000646215	0.00936352	GUCA1A	Down*	Retinal dystrophy
ENSG00000079841	1030.59	0.92742	0.000697909	0.0120813	RIMS1	Up*	Retinal dystrophy
ENSG00000080493	3022.03	1.34091	0.000445036	0.00710887	SLC4A4	Up*	Ocular malformations
ENSG00000080493	3022.03	1.34091	0.000445036	0.00710887	SLC4A4	Up*	Anterior segment developmental anomalies including glaucoma
ENSG00000080493	3022.03	1.34091	0.000445036	0.00710887	SLC4A4	Up*	Cataract
ENSG00000081148	111733	-0.878391	4.19695e-05	0.00107896	IMPG2	Down*	Retinal dystrophy
ENSG00000092200	3177.66	-0.710242	0.00197749	0.0274204	RPGRIP1	Down*	Retinal dystrophy
ENSG00000095464	2996.38	-1.50927	3.7831e-15	1.04164e-12	PDE6C	Down*	Retinal dystrophy
ENSG00000102030	515.271	-0.573562	0.00669345	0.0481388	NAA10	Down*	Ocular malformations
ENSG00000102030	515.271	-0.573562	0.00669345	0.0481388	NAA10	Down*	Microphthalmia, Anophthalmia and Coloboma
ENSG00000102076	3744.44	-30	1.02741e-44	8.81081e-41	OPN1LW	Down*	Retinal dystrophy
ENSG00000102104	21858.5	-1.09528	8.41982e-06	0.000274026	RS1	Down*	Retinal dystrophy
ENSG00000104044	136.584	1.56068	0.00579844	0.0452577	OCA2	Up*	Albinism
ENSG00000106348	5382.1	-0.686084	0.000153567	0.00316513	IMPDH1	Down*	Retinal dystrophy
ENSG00000107736	4209.08	-0.72805	0.00242267	0.0251245	CDH23	Down*	Retinal dystrophy
ENSG00000107897	4215.43	-0.454	3.86277e-05	0.000953267	ACBD5	Down*	Retinal dystrophy
ENSG00000108370	2546.17	-0.588757	0.00419893	0.035895	RGS9	Down*	Retinal dystrophy
ENSG00000109103	63573.5	-0.787311	0.00396643	0.0327855	UNC119	Down*	Retinal dystrophy
ENSG00000112041	5095.32	-0.81182	0.00099805	0.012818	TULP1	Down*	Retinal dystrophy
ENSG00000112357	860.908	-0.833894	5.80159e-05	0.00139722	PEX7	Down*	Retinal dystrophy
ENSG00000112357	860.908	-0.833894	5.80159e-05	0.00139722	PEX7	Down*	Cataract
ENSG00000115839	5232.78	-0.404853	0.000270337	0.00487218	RAB3GAP1	Down*	Ocular malformations
ENSG00000115839	5232.78	-0.404853	0.000270337	0.00487218	RAB3GAP1	Down*	Microphthalmia, Anophthalmia and Coloboma
ENSG00000115839	5232.78	-0.404853	0.000270337	0.00487218	RAB3GAP1	Down*	Anterior segment developmental anomalies including glaucoma
ENSG00000115839	5232.78	-0.404853	0.000270337	0.00487218	RAB3GAP1	Down*	Cataract
ENSG00000115839	5232.78	-0.404853	0.000270337	0.00487218	RAB3GAP1	Down*	Optic atrophy
ENSG00000117650	107.707	1.314	0.00688925	0.0492644	NEK2	Up*	Retinal dystrophy
ENSG00000117682	2190.33	-0.538299	2.33627e-05	0.000778543	DHDDS	Down*	Retinal dystrophy
ENSG00000119681	462.65	0.86882	0.00284225	0.0257918	LTBP2	Up*	Ocular malformations
ENSG00000119681	462.65	0.86882	0.00284225	0.0257918	LTBP2	Up*	Anterior segment developmental anomalies including glaucoma
ENSG00000127472	967.423	-1.33901	5.67602e-05	0.00137958	PLA2G5	Down*	Retinal dystrophy
ENSG00000130508	893.469	1.48183	4.73738e-09	4.24096e-07	PXDN	Up*	Ocular malformations
ENSG00000130508	893.469	1.48183	4.73738e-09	4.24096e-07	PXDN	Up*	Anterior segment developmental anomalies including glaucoma
ENSG00000130508	893.469	1.48183	4.73738e-09	4.24096e-07	PXDN	Up*	Cataract
ENSG00000131779	1646.9	-0.94958	5.46191e-13	1.12677e-10	PEX11B	Down*	Ocular malformations
ENSG00000131779	1646.9	-0.94958	5.46191e-13	1.12677e-10	PEX11B	Down*	Cataract
ENSG00000132518	3404.52	-0.788317	0.000106142	0.0023879	GUCY2D	Down*	Retinal dystrophy
ENSG00000134183	3385.56	-1.49899	6.28937e-11	8.77006e-09	GNAT2	Down*	Retinal dystrophy
ENSG00000137693	3151.17	0.680096	0.000132205	0.00267405	YAP1	Up*	Ocular malformations
ENSG00000137693	3151.17	0.680096	0.000132205	0.00267405	YAP1	Up*	Microphthalmia, Anophthalmia and Coloboma
ENSG00000137868	513.881	2.02497	7.36456e-14	1.68948e-11	STRA6	Up*	Ocular malformations
ENSG00000137868	513.881	2.02497	7.36456e-14	1.68948e-11	STRA6	Up*	Microphthalmia, Anophthalmia and Coloboma
ENSG00000138160	392.452	1.25219	0.00140009	0.014974	KIF11	Up*	Retinal dystrophy
ENSG00000138207	279.109	-1.27052	1.24794e-09	1.25344e-07	RBP4	Down*	Retinal dystrophy
ENSG00000138207	279.109	-1.27052	1.24794e-09	1.25344e-07	RBP4	Down*	Ocular malformations
ENSG00000138207	279.109	-1.27052	1.24794e-09	1.25344e-07	RBP4	Down*	Microphthalmia, Anophthalmia and Coloboma
ENSG00000138759	396.594	1.8093	3.54232e-06	0.000130748	FRAS1	Up*	Ocular malformations
ENSG00000139053	21073.4	-1.54118	1.00416e-12	2.01354e-10	PDE6H	Down*	Retinal dystrophy
ENSG00000139197	853.439	0.710405	0.000194425	0.00367249	PEX5	Up*	Ocular malformations
ENSG00000139197	853.439	0.710405	0.000194425	0.00367249	PEX5	Up*	Cataract
ENSG00000139323	1377.38	-0.98538	7.20102e-10	7.88619e-08	POC1B	Down*	Retinal dystrophy
ENSG00000139687	5675.77	0.372404	0.00389932	0.0357775	RB1	Up*	Retinal dystrophy
ENSG00000139988	5309.19	-1.15809	0.000268216	0.00463297	RDH12	Down*	Retinal dystrophy
ENSG00000140522	17464.6	-0.712111	0.00287433	0.0271437	RLBP1	Down*	Retinal dystrophy
ENSG00000140873	1543.64	-0.765036	0.00049608	0.00713801	ADAMTS18	Down*	Anterior segment developmental anomalies including glaucoma
ENSG00000140873	1543.64	-0.765036	0.00049608	0.00713801	ADAMTS18	Down*	Retinal dystrophy
ENSG00000142303	310.412	0.852952	0.0043071	0.035895	ADAMTS10	Up*	Cataract
ENSG00000144061	889.099	-0.620062	0.00171397	0.0181203	NPHP1	Down*	Retinal dystrophy
ENSG00000144191	690.187	-0.823974	0.00219108	0.021271	CNGA3	Down*	Retinal dystrophy
ENSG00000148516	3602.74	0.642823	0.000323159	0.00710887	ZEB1	Up*	Ocular malformations
ENSG00000148516	3602.74	0.642823	0.000323159	0.00710887	ZEB1	Up*	Anterior segment developmental anomalies including glaucoma
ENSG00000149260	684.286	1.1564	1.91365e-06	8.14701e-05	CAPN5	Up*	Retinal dystrophy
ENSG00000150893	800.161	3.17817	3.72243e-14	8.81709e-12	FREM2	Up*	Ocular malformations
ENSG00000155974	831.934	1.32533	7.56168e-06	0.000271817	GRIP1	Up*	Ocular malformations
ENSG00000158158	2517.05	-0.807218	0.000165016	0.00364027	CNNM4	Down*	Retinal dystrophy
ENSG00000160202	187.025	-8.96524	5.7018e-07	2.76859e-05	CRYAA	Down*	Ocular malformations
ENSG00000160202	187.025	-8.96524	5.7018e-07	2.76859e-05	CRYAA	Down*	Cataract
ENSG00000162337	571.396	0.612796	0.00452005	0.0362003	LRP5	Up*	Retinal dystrophy
ENSG00000163646	548.361	-0.840237	0.000528495	0.00736028	CLRN1	Down*	Retinal dystrophy
ENSG00000163818	6598.12	-0.676679	0.00010611	0.00214377	LZTFL1	Down*	Retinal dystrophy
ENSG00000164199	33197.5	-0.875227	0.000141618	0.00266625	ADGRV1	Down*	Retinal dystrophy
ENSG00000164946	800.908	-1.46887	1.51032e-06	6.66377e-05	FREM1	Down*	Ocular malformations
ENSG00000165462	30.5833	-2.55744	0.000225427	0.00580044	PHOX2A	Down*	Eye movement disorders
ENSG00000166086	1702.92	0.690488	0.000238997	0.00423859	JAM3	Up*	Ocular malformations
ENSG00000166086	1702.92	0.690488	0.000238997	0.00423859	JAM3	Up*	Cataract
ENSG00000168263	32487.9	-0.827536	0.000994685	0.0128126	KCNV2	Down*	Retinal dystrophy
ENSG00000168615	3854.98	0.390581	0.00127832	0.0146656	ADAM9	Up*	Retinal dystrophy
ENSG00000170289	6534.14	-1.51428	1.18768e-06	4.93739e-05	CNGB3	Down*	Retinal dystrophy
ENSG00000173976	16105.1	-1.05436	0.000167921	0.00322015	RAX2	Down*	Retinal dystrophy
ENSG00000174705	451.195	1.10451	0.00405083	0.0344959	SH3PXD2B	Up*	Ocular malformations
ENSG00000174705	451.195	1.10451	0.00405083	0.0344959	SH3PXD2B	Up*	Anterior segment developmental anomalies including glaucoma
ENSG00000183196	98.8857	1.72563	0.000865539	0.0110353	CHST6	Up*	Ocular malformations
ENSG00000183196	98.8857	1.72563	0.000865539	0.0110353	CHST6	Up*	Anterior segment developmental anomalies including glaucoma
ENSG00000183423	2696.86	-1.247	4.70226e-09	4.17124e-07	LRIT3	Down*	Retinal dystrophy
ENSG00000184302	3824.78	-0.725955	0.000833102	0.0113128	SIX6	Down*	Ocular malformations
ENSG00000185920	470.461	1.24903	0.000127752	0.00255985	PTCH1	Up*	Ocular malformations
ENSG00000185974	5416.71	-1.13152	1.45122e-06	6.19165e-05	GRK1	Down*	Retinal dystrophy
ENSG00000186326	5467.89	-0.885974	0.000106288	0.00227388	RGS9BP	Down*	Retinal dystrophy
ENSG00000187676	2746.47	-0.465935	0.00310782	0.0287921	B3GLCT	Down*	Anterior segment developmental anomalies including glaucoma
ENSG00000187676	2746.47	-0.465935	0.00310782	0.0287921	B3GLCT	Down*	Cataract
ENSG00000198515	384.315	1.3313	0.00154066	0.0161521	CNGA1	Up*	Retinal dystrophy
ENSG00000198570	5793.63	-0.64493	0.00725564	0.0477181	RD3	Down*	Retinal dystrophy
ENSG00000214140	3874.18	-0.943524	0.00063766	0.00879387	PRCD	Down*	Retinal dystrophy
ENSG00000215193	1247.3	0.686517	0.000464897	0.00690771	PEX26	Up*	Ocular malformations
ENSG00000215193	1247.3	0.686517	0.000464897	0.00690771	PEX26	Up*	Cataract
ENSG00000215612	1399.2	9.83245	7.20176e-78	1.32857e-73	HMX1	Up*	Ocular malformations
ENSG00000215612	1399.2	9.83245	7.20176e-78	1.32857e-73	HMX1	Up*	Cataract
ENSG00000258947	4384.26	0.735997	0.00314417	0.0304177	TUBB3	Up*	Eye movement disorders
ENSG00000268221	1354.08	10.422	8.85497e-43	3.18808e-39	OPN1MW	Up*	Retinal dystrophy
