## Supplementary Table S5 for "Dominant *RDH12*-retinitis pigmentosa impairs photoreceptor development and cone function in retinal organoids"

### Sheet: Supplementary Table S5
Supplementary Table S5: Forty-five genes involved in RDH12 pathways are differentially expressed in mature RDH12-AD retinal organoids. Genes highlight in grey are reported in two or more pathways. * mean significantly differentially expressed.
id	baseMean	log2FoldChange	pvalue	padj	symbol	class	Pathway
ENSG00000027075	153.811	-1.45332	7.38112e-05	0.00153688	PRKCH	Down*	Visual cycle in retinal rods
ENSG00000042445	753.55	-0.58533	0.000177419	0.00335691	RETSAT	Down*	Visual phototransduction
ENSG00000042445	753.55	-0.58533	0.000177419	0.00335691	RETSAT	Down*	Vitamin A and carotenoid metabolism
ENSG00000048545	20983.9	-0.876262	0.000646215	0.00936352	GUCA1A	Down*	Visual cycle in retinal rods
ENSG00000048545	20983.9	-0.876262	0.000646215	0.00936352	GUCA1A	Down*	Visual phototransduction
ENSG00000073060	1992.71	0.392768	0.00168788	0.0176773	SCARB1	Up*	Vitamin A and carotenoid metabolism
ENSG00000076716	295.669	1.36995	0.00446767	0.036944	GPC4	Up*	Visual phototransduction
ENSG00000080511	332.49	-1.32626	4.62528e-05	0.00111827	RDH8	Down*	Visual cycle in retinal rods
ENSG00000080511	332.49	-1.32626	4.62528e-05	0.00111827	RDH8	Down*	Visual phototransduction
ENSG00000080511	332.49	-1.32626	4.62528e-05	0.00111827	RDH8	Down*	Vitamin A and carotenoid metabolism
ENSG00000080511	332.49	-1.32626	4.62528e-05	0.00111827	RDH8	Down*	Retinol biosynthesis
ENSG00000086717	207.057	0.85589	0.000617772	0.00790452	PPEF1	Up*	Visual phototransduction
ENSG00000095464	2996.38	-1.50927	3.7831e-15	1.04164e-12	PDE6C	Down*	Visual signal transduction: Cones
ENSG00000102076	515.271	-0.573562	0.00669345	0.0481388	NAA10	Down*	Visual phototransduction
ENSG00000108370	2546.17	-0.588757	0.00419893	0.035895	RGS9	Down*	Visual cycle in retinal rods
ENSG00000108370	2546.17	-0.588757	0.00419893	0.035895	RGS9	Down*	Visual phototransduction
ENSG00000108370	2546.17	-0.588757	0.00419893	0.035895	RGS9	Down*	Visual signal transduction: Cones
ENSG00000109047	19303.6	-0.93005	0.00461458	0.0365405	RCVRN	Down*	Visual cycle in retinal rods
ENSG00000109047	19303.6	-0.93005	0.00461458	0.0365405	RCVRN	Down*	Visual phototransduction
ENSG00000111664	25434.6	-1.20155	2.44296e-05	0.000614522	GNB3	Down*	Visual signal transduction: Cones
ENSG00000114124	1032.53	-1.97417	8.06116e-13	2.06107e-10	GRK7	Down*	Visual phototransduction
ENSG00000114124	1032.53	-1.97417	8.06116e-13	2.06107e-10	GRK7	Down*	Visual signal transduction: Cones
ENSG00000115884	98.2455	1.44445	7.67936e-05	0.00173242	SDC1	Up*	Visual phototransduction
ENSG00000120500	14023.9	-1.43817	2.21463e-08	1.52773e-06	ARR3	Down*	Visual cycle in retinal rods
ENSG00000120500	14023.9	-1.43817	2.21463e-08	1.52773e-06	ARR3	Down*	Visual signal transduction: Cones
ENSG00000127955	1641.85	0.636798	0.000284176	0.00482729	GNAI1	Up*	Visual cycle in retinal rods
ENSG00000130164	255.534	1.58936	0.00458945	0.0377951	LDLR	Up*	Visual phototransduction
ENSG00000132518	3404.52	-0.788317	0.000106142	0.0023879	GUCY2D	Down*	Visual cycle in retinal rods
ENSG00000132518	3404.52	-0.788317	0.000106142	0.0023879	GUCY2D	Down*	Visual phototransduction
ENSG00000132518	3404.52	-0.788317	0.000106142	0.0023879	GUCY2D	Down*	Visual signal transduction: Cones
ENSG00000134183	3385.56	-1.49899	6.28937e-11	8.77006e-09	GNAT2	Down*	Visual cycle in retinal rods
ENSG00000134183	3385.56	-1.49899	6.28937e-11	8.77006e-09	GNAT2	Down*	Visual signal transduction: Cones
ENSG00000137868	513.881	2.02497	7.36456e-14	1.68948e-11	STRA6	Up*	Visual phototransduction
ENSG00000138207	279.109	-1.27052	1.24794e-09	1.25344e-07	RBP4	Down*	Visual cycle in retinal rods
ENSG00000138207	279.109	-1.27052	1.24794e-09	1.25344e-07	RBP4	Down*	Visual phototransduction
ENSG00000138207	279.109	-1.27052	1.24794e-09	1.25344e-07	RBP4	Down*	Vitamin A and carotenoid metabolism
ENSG00000138207	279.109	-1.27052	1.24794e-09	1.25344e-07	RBP4	Down*	Retinol biosynthesis
ENSG00000138472	18385.7	-1.49408	5.0042e-08	3.76299e-06	GUCA1C	Down*	Visual cycle in retinal rods
ENSG00000138472	18385.7	-1.49408	5.0042e-08	3.76299e-06	GUCA1C	Down*	Visual phototransduction
ENSG00000139053	21073.4	-1.54118	1.00416e-12	2.01354e-10	PDE6H	Down*	Visual signal transduction: Cones
ENSG00000139988	5309.19	-1.15809	0.000268216	0.00463297	RDH12	Down*	Visual cycle in retinal rods
ENSG00000139988	5309.19	-1.15809	0.000268216	0.00463297	RDH12	Down*	Visual phototransduction
ENSG00000139988	5309.19	-1.15809	0.000268216	0.00463297	RDH12	Down*	Visual signal transduction: Cones
ENSG00000139988	5309.19	-1.15809	0.000268216	0.00463297	RDH12	Down*	Vitamin A and carotenoid metabolism
ENSG00000139988	5309.19	-1.15809	0.000268216	0.00463297	RDH12	Down*	Retinol metabolism
ENSG00000139988	5309.19	-1.15809	0.000268216	0.00463297	RDH12	Down*	Retinol biosynthesis
ENSG00000140090	4051.4	-1.1481	0.000152829	0.00298751	SLC24A4	Down*	Visual cycle in retinal rods
ENSG00000140522	17464.6	-0.712111	0.00287433	0.0271437	RLBP1	Down*	Visual cycle in retinal rods
ENSG00000140522	17464.6	-0.712111	0.00287433	0.0271437	RLBP1	Down*	Visual phototransduction
ENSG00000140522	17464.6	-0.712111	0.00287433	0.0271437	RLBP1	Down*	Vitamin A and carotenoid metabolism
ENSG00000143171	2191.91	-1.24326	6.43155e-09	5.3823e-07	RXRG	Down*	Vitamin A and carotenoid metabolism
ENSG00000144191	690.187	-0.823974	0.00219108	0.021271	CNGA3	Down*	Visual cycle in retinal rods
ENSG00000144191	690.187	-0.823974	0.00219108	0.021271	CNGA3	Down*	Visual signal transduction: Cones
ENSG00000155886	6409.2	-1.40299	4.48703e-05	0.00107896	SLC24A2	Down*	Visual cycle in retinal rods
ENSG00000155886	6409.2	-1.40299	4.48703e-05	0.00107896	SLC24A2	Down*	Visual signal transduction: Cones
ENSG00000156049	138.419	1.74639	0.00696038	0.0496711	GNA14	Up*	Visual cycle in retinal rods
ENSG00000162512	2384.93	1.5159	7.36855e-05	0.00164438	SDC3	Up*	Visual phototransduction
ENSG00000166160	464.668	10.6579	2.30583e-28	2.17157e-25	OPN1MW2	Up*	Visual phototransduction
ENSG00000166160	464.668	10.6579	2.30583e-28	2.17157e-25	OPN1MW2	Up*	Visual signal transduction: Cones
ENSG00000166426	26311.9	-1.02156	6.13e-07	3.03977e-05	CRABP1	Down*	Vitamin A and carotenoid metabolism
ENSG00000166426	26311.9	-1.02156	6.13e-07	3.03977e-05	CRABP1	Down*	Retinol metabolism
ENSG00000166501	754.283	0.956088	0.00608953	0.0464105	PRKCB	Up*	Visual cycle in retinal rods
ENSG00000167083	8307.77	-1.44721	1.56742e-07	1.042e-05	GNGT2	Down*	Visual signal transduction: Cones
ENSG00000170289	6534.14	-1.51428	1.18768e-06	4.93739e-05	CNGB3	Down*	Visual cycle in retinal rods
ENSG00000170289	6534.14	-1.51428	1.18768e-06	4.93739e-05	CNGB3	Down*	Visual signal transduction: Cones
ENSG00000172819	515.362	0.552976	0.000893852	0.0108282	RARG	Up*	Vitamin A and carotenoid metabolism
ENSG00000185052	93.1984	0.934556	0.00674015	0.0465152	SLC24A3	Up*	Visual cycle in retinal rods
ENSG00000185974	5416.71	-1.13152	1.45122e-06	6.19165e-05	GRK1	Down*	Visual cycle in retinal rods
ENSG00000185974	5416.71	-1.13152	1.45122e-06	6.19165e-05	GRK1	Down*	Visual phototransduction
ENSG00000185974	5416.71	-1.13152	1.45122e-06	6.19165e-05	GRK1	Down*	Visual signal transduction: Cones
ENSG00000186326	5467.89	-0.885974	0.000106288	0.00227388	RGS9BP	Down*	Visual phototransduction
ENSG00000186326	5467.89	-0.885974	0.000106288	0.00227388	RGS9BP	Down*	Visual signal transduction: Cones
ENSG00000197324	1822.15	0.784195	0.00315595	0.0286641	LRP10	Up*	Visual phototransduction
ENSG00000198515	384.315	1.3313	0.00154066	0.0161521	CNGA1	Up*	Visual cycle in retinal rods
ENSG00000198515	384.315	1.3313	0.00154066	0.0161521	CNGA1	Up*	Visual phototransduction
ENSG00000198848	21.4448	-4.942	2.00918e-05	0.000933207	CES1	Down*	Visual phototransduction
ENSG00000198848	21.4448	-4.942	2.00918e-05	0.000933207	CES1	Down*	Retinol biosynthesis
ENSG00000268221	1354.08	10.422	8.85497e-43	3.18808e-39	OPN1MW	Up*	Visual phototransduction
ENSG00000268221	1354.08	10.422	8.85497e-43	3.18808e-39	OPN1MW	Up*	Visual signal transduction: Cones
ENSG00000269433	103.823	-1.74632	0.000268965	0.00424351	OPN1MW3	Down*	Visual phototransduction
ENSG00000269433	103.823	-1.74632	0.000268965	0.00424351	OPN1MW3	Down*	Visual signal transduction: Cones
